# CD55–CD319–CX3CR1 flow cytometry gating strategy recapitulates scRNA-seq–defined memory CD8 T cell subpopulations

**DOI:** 10.64898/2026.09.15.751807

**Authors:** Pavla Bohacova, Marina Terekhova, Oleg Shpynov, Thomas Francis, Kamila Husarcikova, Petr Tsurinov, Jan Kossl, Maksim Kleverov, Molly Keppel, Stephen D.R. Harridge, Nathan Singh, Maxim N. Artyomov

**Affiliations:** Department of Pathology and Immunology, Washington University School of Medicine, Saint Louis, MO, USA; JetBrains Research, Munich, Germany; Centre for Human and Applied Physiological Sciences, School of Basic and Medical Biosciences, Faculty of Life Sciences & Medicine, King’s College London, London, SE1 1UL, UK; JetBrains Research, Paphos, Cyprus; Division of Oncology, Department of Medicine, Washington University School of Medicine, St. Louis, MO, USA; Center for Gene and Cellular Immunotherapy; Division of Oncology, Section of Cellular Therapies, Washington University School of Medicine

**Keywords:** human CD8 T cells, immunophenotyping, flow cytometry, scRNA-seq, gating strategy, T-cell heterogeneity

## Abstract

Human CD8 T cells have traditionally been classified into naive, central memory, effector memory, and terminal effector subsets using CCR7 and CD45RA expression, a framework that has guided immunological research and clinical immune monitoring for nearly three decades. However, recent single-cell studies have revealed transcriptionally distinct CD8 T cell populations, including GZMK-, GZMB-, and central memory-like states, raising important questions regarding their relationship to canonical flow cytometric subsets. Here, we systematically integrated transcriptomic, epigenetic, and phenotypic analyses to evaluate the correspondence between these classification schemes. We demonstrate that conventional CCR7–CD45RA gating generates heterogeneous populations containing extensive mixtures of transcriptionally and epigenetically distinct CD8 T cell states, resulting in poor resolution of biologically meaningful subsets. To address this limitation, we developed a surface-marker framework based on CD55, CD319, and CX3CR1 that accurately identifies transcriptionally defined human CD8 T cell populations using standard flow cytometry. This strategy enables direct isolation of viable cells, including GZMK-expressing cells increasingly implicated in aging, chronic inflammation, autoimmunity, and cancer, which previously could only be identified using intracellular staining or single-cell sequencing. Functional characterization of purified subsets revealed marked differences in proliferative capacity, cytokine production, and cytotoxic activity, demonstrating that transcriptionally defined states possess distinct immune functions. Together, these findings establish a biologically grounded framework for CD8 T cell classification and provide a practical platform for mechanistic studies, biomarker discovery, and cellular immunotherapy applications.
