## Supplementary material for "CD55–CD319–CX3CR1 flow cytometry gating strategy recapitulates scRNA-seq–defined memory CD8 T cell subpopulations": Donors

### Sheet: Fig.1B-G,S1G
Sample ID	Age	Sex	Sample display
FT60	65	F	D1
T60	65	M	D2
T79	46	F	D3
T82	43	M	D4
T87	38	F	D5

### Sheet: Fig.1I, Fig.2L
Sample ID	Age	Sex	BMI
A40	30	M	22.2
B23	39	M	27.6
B24	36	M	22
C11	50	M	25.5
FA01	34	F	29.5
FA02	31	F	25.1
FA03	30	F	19.5
FA04	34	F	24.1
FA05	27	F	21.5
FA06	33	F	19.4
FA07	30	F	24.6
FA08	26	F	23.6
FB01	44	F	26.4
FB02	39	F	23.5
FB04	37	F	22.4
FB05	35	F	19.7
FB06	37	F	26.5
FB07	36	F	23.6
FC01	52	F	18.9
FC02	49	F	25.1
FC03	53	F	25.1
FC04	51	F	24.9
FC06	50	F	21.9
FD01	58	F	25.6
FD02	55	F	24.8
FD03	60	F	20.4
FD04	57	F	29.2
FD05	56	F	23.4
FD06	55	F	22.4
FE01	80	F	26.2
FE02	79	F	26.8
FE03	73	F	21.6
FE04	73	F	24.1
FE05	73	F	22.4
FE06	78	F	18.5
FE07	71	F	25.1
FE08	68	F	27.4
FE09	76	F	NA
FE10	69	F	24.8
G05	30	M	24.2
G06	28	M	28.2
G08	29	M	22.3
G10	29	M	21.1
G17	31	M	25.2
G19	31	M	25.4
G41	35	M	22.6
H01	44	M	27.9
H03	37	M	25.5
H05	44	M	25.2
H06	44	M	22.2
H11	38	M	25.6
H12	36	M	23.7
J08	51	M	28.7
J12	55	M	25.8
K01	58	M	24.2
K03	61	M	22.7
K04	63	M	23.7
K08	63	M	26.3
K09	61	M	20.4
K17	56	M	26.5
L07	80	M	22.4
L24	73	M	28.2
M03	35	M	29.8
M04	32	M	22.4
M07	31	M	23.3
M09	35	M	26.4
M11	30	M	23.1
M13	35	M	26.5
M14	26	M	25.3
M15	27	M	29.6
M16	31	M	30.1
M18	31	M	24.9
M20	28	M	24.8
M21	28	M	26.3
M23	28	M	23.5
M24	29	M	18.7
M26	31	M	27.7
M27	30	M	27.1
M29	35	M	25.2
M31	33	M	25.1
M33	33	M	23.7
M36	35	M	26
M38	30	M	26.6
N04	38	M	25.3
N08	44	M	29.9
N10	46	M	23.1
N13	38	M	28.7
N16	46	M	23.3
N17	40	M	22.2
N18	39	M	23.9
N20	41	M	21.3
N22	38	M	25.8
P01	55	M	30.7
P05	51	M	22.8
P07	55	M	21.1
P09	56	M	26.3
P10	53	M	26.9
P11	52	M	24.6
P13	51	M	32.2
P15	50	M	31.3
P16	49	M	26
S02	61	M	26.7
S05	64	M	24
S06	60	M	25.5
S11	63	M	29.4
S12	63	M	22.1
S13	59	M	29
S14	62	M	30.4
S16	63	M	29.3
S23	64	M	28.5
T02	77	M	27.3
T03	71	M	28.4
T04	71	M	21.2
T05	68	M	29.3
T06	69	M	28.3
T08	69	M	25.4
T09	68	M	33.4
T10	68	M	26.2
T11	73	M	25.5
T13	80	M	27.5
T14	73	M	26.2
T15	79	M	23
T16	72	M	23.1
T18	68	M	23.3
T20	76	M	25.1
T21	73	M	23.7
T22	77	M	25.3
T23	73	M	22.8

### Sheet: Fig.2B-C,3H,S3,S4,S6,S7,S8G
Sample ID	Age	Sex
LRS-26	67	M
LRS-32	62	M
LRS-36	55	F
LRS-37	50	M
LRS-38	70	M
LRS-39	65	M
LRS-44	62	M
LRS-45	56	M
LRS-49	54	M
LRS-58	61	M
LRS-64	64	M
LRS-65	51	M
LRS-69	66	M
LRS-70	59	F
LRS-80	50	F

### Sheet: Fig.2F-I,S5D
Sample ID	Age	Sex
T60	65	M
T79	46	F
T82	43	M
T85	40	F
T87	38	F
LRS37	50	M
LRS44	62	M
LRS49	54	M
LRS58	61	M
LRS64	64	M
LRS65	51	M
LRD69	66	M

### Sheet: Fig.2D,S5C
Sample ID	Age	Sex
LRS-26	67	M
LRS-31	62	F
LRS-45	56	M
LRS-64	64	M

### Sheet: Fig.3A-G
Sample ID	Age	Sex
LRS37	50	M
LRS44	62	M
LRS49	54	M
LRS58	61	M
LRS64	64	M
LRS65	51	M
LRD69	66	M

### Sheet: Fig.4B-D,S8A-D,F
Sample ID	Age	Sex
LRS-17	60	M
LRS-39	65	M
LRS-41	54	M
LRS-44	62	M
LRS-49	54	M
LRS-53	65	F

### Sheet: Fig.4G,S8E
Sample ID	Age	Sex
LRS-20	44	F
LRS-28	42	F
LRS-43	59	M
LRS-67	67	F
LRS-68	73	M
LRS-80	50	F
