## Supplementary material for "CD55–CD319–CX3CR1 flow cytometry gating strategy recapitulates scRNA-seq–defined memory CD8 T cell subpopulations": Hashtag_antibodies

### Sheet: Sheet1
Antibody	Clone	Vendor	Cat#	RRID
TotalSeq-C0251 anti-human Hashtag 1	LNH-94; 2M2	BioLegend	394661	RRID:AB_2801031
TotalSeq-C0252 anti-human Hashtag 2	LNH-94; 2M2	BioLegend	394663	RRID:AB_2801032
TotalSeq-C0253 anti-human Hashtag 3	LNH-94; 2M2	BioLegend	394665	RRID:AB_2801033
TotalSeq-C0254 anti-human Hashtag 4	LNH-94; 2M2	BioLegend	394667	RRID:AB_2801034
TotalSeq-C0255 anti-human Hashtag 5	LNH-94; 2M2	BioLegend	394669	RRID:AB_2801035
TotalSeq-C0256 anti-human Hashtag 6	LNH-94; 2M2	BioLegend	394671	RRID:AB_2820042
TotalSeq-C0257 anti-human Hashtag 7	LNH-94; 2M2	BioLegend	394673	RRID:AB_2820043
