## Supplementary material for "CD55–CD319–CX3CR1 flow cytometry gating strategy recapitulates scRNA-seq–defined memory CD8 T cell subpopulations": Flow_cytometry_antibodies

### Sheet: Sheet1
Antibody	Fluorochrome	Specificity	Clone	Vendor	Cat#	RRID
CCR10	APC	human	1B5	BD	564771	RRID:AB_2738943
CCR4	BV785	human	L291H4	BioLegend	359447	RRID:AB_3662267
CCR6	RB705	human	11A9	BD	757903	RRID:AB_3690059
CCR7	PE-Dazzle594	human	G043H7	BioLegend	353236	RRID:AB_2563641
CCR7	APC-Fire750	human	G043H7	BioLegend	353245	RRID:AB_2750146
CCR9	BUV805	human	C9MAB-1	BD	752799	RRID:AB_2917779
CD103	Spark YG 581	human	Ber-ACT8	BioLegend	350245	RRID:AB_3097347
CD11b	Spark YG 593	human	M1/70	BioLegend	101281	RRID:AB_2892261
CD11c	Spark YG 593	human	Bu15	BioLegend	337243	RRID:AB_3083318
CD123	Super Bright 436	human	6H6	ThermoFisher	62-1239-42	RRID:AB_2662727
CD127	APC-R700	human	HIL-7R-M21	BD	565185	RRID:AB_2739099
CD14	Spark Blue 574	human	63D3	BioLegend	367161	RRID:AB_3097408
CD15	Spark Violet 500	human	W6D3	BioLegend	323063	RRID:AB_2936668
CD16	NovaFluor Red 755	human	3G8	ThermoFisher	H006T02R06-N	N/A
CD161	StarBright 700	human	B199.2	BioRad	MCA1855SBUV700	N/A
CD19	BV480	human	SJ25C1	BD	566103	RRID:AB_2739505
CD244	BV605	human	C1.7	BioLegend	329535	RRID:AB_2814197
CD25	RR688	human	2A3	BD	572390	N/A
CD26	RB705	human	L272	BD	757729	RRID:AB_3689885
CD27	BV650	human	M-T271	BioLegend	356439	RRID:AB_3083342
CD27	NovaFluor V 690	human	323	ThermoFisher	H012T02V01-N	N/A
CD28	RB670	human	L293	BD	759787	RRID:AB_3691856
CD3	Pacific Blue	human	SK7	BioLegend	344824	RRID:AB_2563422
CD3	BUV496	human	UCHT1	BD	612941	RRID:AB_2916883
CD3	PE	human	SK7	BioLegend	344805	RRID:AB_10559750
CD3	pure	human	OKT3	BD	571671	RRID:AB_3686647
CD319	PE-Dazzle594	human	162.1	BioLegend	331811	RRID:AB_2565232
CD319	PE	human	162.1	BioLegend	331806	RRID:AB_2239190
CD319	BV786	human	235614	BD	750838	RRID:AB_2874952
CD34	RB744	human	563	BD	757626	RRID:AB_3689783
CD38	APC-Fire810	human	HB-7	BioLegend	356643	RRID:AB_2860936
CD38	Spark NIR 685	human	HIT2	BioLegend	303551	RRID:AB_2888790
CD39	PE-Fire744	human	A1	BioLegend	328253	RRID:AB_3106099
CD4	NovaFluor UV 765	human	SK3	ThermoFisher	H001T02U01-N	N/A
CD4	PerCP-Fire806	human	SK3	BioLegend	344693	RRID:AB_2941523
CD45	SparkUV387	human	Hi30	BioLegend	304085	RRID:AB_2922537
CD45RA	BUV395	human	5H9	BD	740315	RRID:AB_2740052
CD45RA	APC	human	5H9	BD	561210	RRID:AB_10612011
CD45RO	BV480	human	UCHT1	BD	566192	RRID:AB_2739587
CD45RO	BUV615	human	UCHL1	BD	751167	RRID:AB_2875191
CD49a	RB613	human	TS2/7	BD	758421	RRID:AB_3690555
CD55	BV650	human	IA10	BD	742680	RRID:AB_2871470
CD55	APC	human	JS11	BioLegend	311312	RRID:AB_2075856
CD55	BUV661	human	IA10	BD	750098	RRID:AB_2874312
CD56	PE-Cy7	human	5.1H11	BioLegend	362509	RRID:AB_2563926
CD56	StarBright Violet 570	human	rAB03-1H8	BioRad	TZA062SBV570	N/A
CD56	StarBright Violet 570	human	rAB03-1H8	BioRad	TZA062SBV570	N/A
CD57	PerCP-Cy5.5	human	HNK-1	BioLegend	359621	RRID:AB_2565929
CD62L	RB744	human	DREG-56	BD	570683	RRID:AB_3685957
CD62L	BB515	human	DREG-56	BD	564743	N/A
CD69	RB780	human	FN50	BD	568754	RRID:AB_3684519
CD73	PerCP-Fire806	human	AD2	BioLegend	344047	RRID:AB_3662243
CD8	BV510	human	SK1	BioLegend	344731	RRID:AB_2564623
CD8	PerCP	human	SK1	BioLegend	344707	RRID:AB_1967122
Cx3CR1	PE-Cy7	human	2A9-1	BioLegend	341611	RRID:AB_10900265
Cx3CR1	FITC	human	2A9-1	BioLegend	341606	RRID:AB_1626272
Cx3CR1	KIRAVIA Blue 520	human	K0124E1	BioLegend	355711	RRID:AB_3683379
Cx3CR1	APC-Fire-750	human	2A9-1	BioLegend	341631	RRID:AB_2876645
CxCR3	PE-Fire810	human	G025H7	BioLegend	353759	RRID:AB_2894484
CXCR5	BV650	human	RF8B2	BD	740528	RRID:AB_2740238
EOMES	RB613	human	X4-83	BD	571363	RRID:AB_3686443
Fas	PE-Cy5	human	DX2	BioLegend	305610	RRID:AB_314548
Fas	APC	human	DX2	BioLegend	305611	RRID:AB_314549
Fas	APC-Fire810	human	DX2	BioLegend	305663	RRID:AB_2894542
Fas	PE-Fire700	human	DX2	BioLegend	305665	RRID:AB_3083295
gdTCR	PE-Cy7	human	B1	BioLegend	331221	RRID:AB_2562890
gdTCR	PerCP-Fire700	human	B1	BioLegend	331237	RRID:AB_2876638
gdTCR	BV421	human	B1	BioLegend	331218	RRID:AB_2562317
gpr56	BV750	human	CG4	BD	752700	RRID:AB_2917682
GzmA	Pacific Blue	human	CB9	BioLegend	507208	RRID:AB_492996
GzmB	PerCP-Fire780	human	QA16A02	BioLegend	372229	RRID:AB_3662274
GzmB	BV421	human	QA18A28	BioLegend	396413	RRID:AB_2810602
GzmB	RB545	human	GB11	BD	569291	RRID:AB_3684944
GzmK	PerCP-eFluor710	human	G3H69	ThermoFisher	46-8897-42	RRID:AB_2573854
GzmM	AF488	human	4B2G4	ThermoFisher	53-9774-41	RRID:AB_2848450
HELIOS	RY743	human	22F6	BD	572207	N/A
HLA-DR	BUV563	human	LN3	ThermoFisher	365-9956-41	RRID:AB_3250950
IgD	NovaFluor UV 765	human	IA6-2	ThermoFisher	H026T03U01-N	N/A
IgM	BV510	human	MHM-88	BioLegend	314521	RRID:AB_2561513
integrin B7	BV750	human	FIB504	BD	747454	RRID:AB_2872132
KLRG1	BUV737	human	13F12F2	ThermoFisher	367-9488-41	RRID:AB_2896051
KLRG1	PE-Cy7	human	13F12F2	ThermoFisher	25-9488-42	RRID:AB_2573546
LEF1	PE	mouse/human	C12A5	Cell Signaling	14440S	N/A
NKp80	AF647	human	239127	R&D	FAB1900R100	N/A
NKp80	PE	human	239127	RD	FAB1900P025	N/A
PD1	PE-Fire640	human	EH12.2H7	BioLegend	329967	RRID:AB_2894474
perforin	BV421	human	dG9	BioLegend	308121	RRID:AB_2566203
T-bet	PE-Fire810	human	4B10	BioLegend	644839	RRID:AB_3083224
TCF1	R718	mouse/human	S33-966	BD	567587	RRID:AB_2916656
TCR Va7.2	PE-Cy7	human	3C10	BioLegend	351711	RRID:AB_2561993
TCRVa7.2	BV785	human	3C10	BioLegend	351721	RRID:AB_2566041
TCRVa7.2	BV605	human	3C10	BioLegend	351720	RRID:AB_2563991
TIGIT	PE-Fire640	human	A15153G	BioLegend	372743	RRID:AB_2922588
TIGIT	AF647	human	TgMab-2	BD	568944	RRID:AB_3684649
